# miR319 promotes *de novo* shoot regeneration by repressing *LsTCP4* in lettuce

**DOI:** 10.64898/2026.07.08.737254

**Authors:** Tao Jiang, Sameena Ejaz Tanwir, Anandi Karn, Fangchen Liu, Heqiang Huo

**Affiliations:** Crop Transformation Center, Department of Horticulture Sciences, IFAS, University of Florida, Gainesville, FL 32611, USA; Mid-Florida Research & Education Center, IFAS, University of Florida, Apopka, FL 32703, USA

**Author notes:** First author: Tao Jiang. Correspondence: Heqiang Huo.

**Keywords:** *Lactuca sativa*, TCP transcription factors, miR319, *LsTCP4*, plant regeneration

## Abstract

Plant regeneration is a major determinant of transformation and genome-editing efficiency, yet the endogenous regulatory networks controlling regenerative competence in horticultural crops remain incompletely understood. The miR319–TCP module regulates multiple developmental processes in plants, but its function in lettuce regeneration has not been defined. Here, we performed a genome-wide analysis of the TEOSINTE BRANCHED1/CYCLOIDEA/PROLIFERATING CELL FACTOR (TCP) gene family in lettuce (*Lactuca sativa*). Thirty-three *LsTCP* genes were identified and classified into Class I/PCF, Class II/CIN, and Class II/CYC/TB1 groups. Five CIN-class genes, *LsTCP2*, *LsTCP3*, *LsTCP4*, *LsTCP10*, and *LsTCP24*, were predicted as high-confidence miR319 targets and supported by degradome-based cleavage evidence.

*MIR319*-overexpression (OX319) explants showed enhanced de novo shoot regeneration, with 94.5% regeneration efficiency and 1.92 shoots per explant, whereas STTM-miR319 suppression (S319) explants showed reduced regeneration, with 28.5% regeneration efficiency and 0.36 shoots per explant. These phenotypes were associated with altered expression of several miR319-targeted CIN-TCP genes, particularly *LsTCP4*, *LsTCP10*, and *LsTCP24*. Disruption of *LsTCP4* increased regeneration efficiency to 91.4% and shoot production to 2.05 shoots per explant, resembling the regeneration-enhancing effect of miR319 overexpression. In contrast, disruption of the non-target CIN gene *LsTCP17* did not significantly affect regeneration under the tested conditions. Together, these results identify *LsTCP4* as a key miR319-responsive negative regulator of de novo shoot regeneration and highlight miR319-mediated repression of *LsTCP4* as a potential endogenous strategy for improving lettuce regeneration.
