## Supplementary Table 4 for "miR319 promotes *de novo* shoot regeneration by repressing *LsTCP4* in lettuce"

### Sheet: Table S4
Supplementary Table 4. Predicted cis-acting regulatory elements in the promoter regions of lettuce LsTCP genes
Gene name	Cis-acting element	Motif sequence	Start position	End position	Predicted function
LsTCP13	TGA-element	AACGAC	1006	1012	Auxin-responsive element
LsTCP15	TGA-element	AACGAC	101	107	Auxin-responsive element
LsTCP17	TGA-element	AACGAC	739	745	Auxin-responsive element
LsTCP21	TGA-element	AACGAC	1915	1921	Auxin-responsive element
LsTCP23	TGA-element	AACGAC	124	130	Auxin-responsive element
LsTCP24	TGA-element	AACGAC	458	464	Auxin-responsive element
LsTCP24	TGA-element	AACGAC	609	615	Auxin-responsive element
LsTCP24	TGA-element	AACGAC	749	755	Auxin-responsive element
LsTCP26	TGA-element	AACGAC	1907	1913	Auxin-responsive element
LsTCP27	TGA-element	AACGAC	1333	1339	Auxin-responsive element
LsTCP27	TGA-element	AACGAC	1410	1416	Auxin-responsive element
LsTCP27	TGA-element	AACGAC	1605	1611	Auxin-responsive element
LsTCP30	TGA-element	AACGAC	27	33	Auxin-responsive element
LsTCP31	TGA-element	AACGAC	1742	1748	Auxin-responsive element
LsTCP31	TGA-element	AACGAC	1806	1812	Auxin-responsive element
LsTCP32	TGA-element	AACGAC	443	449	Auxin-responsive element
LsTCP4	TGA-element	AACGAC	1271	1277	Auxin-responsive element
LsTCP4	TGA-element	AACGAC	1378	1384	Auxin-responsive element
LsTCP8	TGA-element	AACGAC	1283	1289	Auxin-responsive element
LsTCP9	TGA-element	AACGAC	1572	1578	Auxin-responsive element
LsTCP3	MSA-like	TCAAACGGT	1140	1149	cis-acting element involved in cell cycle regulation
LsTCP10	TC-rich repeats	GTTTTCTTAC	1787	1796	cis-acting element involved in defense and stress responsiveness
LsTCP12	TC-rich repeats	ATTCTCTAAC	47	56	cis-acting element involved in defense and stress responsiveness
LsTCP12	TC-rich repeats	GTTTTCTTAC	1656	1665	cis-acting element involved in defense and stress responsiveness
LsTCP15	TC-rich repeats	GTTTTCTTAC	486	495	cis-acting element involved in defense and stress responsiveness
LsTCP16	TC-rich repeats	GTTTTCTTAC	632	641	cis-acting element involved in defense and stress responsiveness
LsTCP17	TC-rich repeats	ATTCTCTAAC	1386	1395	cis-acting element involved in defense and stress responsiveness
LsTCP17	TC-rich repeats	ATTCTCTAAC	1524	1533	cis-acting element involved in defense and stress responsiveness
LsTCP18	TC-rich repeats	ATTCTCTAAC	740	749	cis-acting element involved in defense and stress responsiveness
LsTCP18	TC-rich repeats	GTTTTCTTAC	1706	1715	cis-acting element involved in defense and stress responsiveness
LsTCP2	TC-rich repeats	ATTCTCTAAC	885	894	cis-acting element involved in defense and stress responsiveness
LsTCP20	TC-rich repeats	ATTCTCTAAC	1472	1481	cis-acting element involved in defense and stress responsiveness
LsTCP22	TC-rich repeats	ATTCTCTAAC	1631	1640	cis-acting element involved in defense and stress responsiveness
LsTCP25	TC-rich repeats	GTTTTCTTAC	726	735	cis-acting element involved in defense and stress responsiveness
LsTCP26	TC-rich repeats	ATTCTCTAAC	1124	1133	cis-acting element involved in defense and stress responsiveness
LsTCP27	TC-rich repeats	ATTCTCTAAC	1080	1089	cis-acting element involved in defense and stress responsiveness
LsTCP28	TC-rich repeats	ATTCTCTAAC	212	221	cis-acting element involved in defense and stress responsiveness
LsTCP29	TC-rich repeats	GTTTTCTTAC	185	194	cis-acting element involved in defense and stress responsiveness
LsTCP30	TC-rich repeats	ATTCTCTAAC	876	885	cis-acting element involved in defense and stress responsiveness
LsTCP32	TC-rich repeats	ATTCTCTAAC	1024	1033	cis-acting element involved in defense and stress responsiveness
LsTCP32	TC-rich repeats	ATTCTCTAAC	1065	1074	cis-acting element involved in defense and stress responsiveness
LsTCP6	TC-rich repeats	ATTCTCTAAC	140	149	cis-acting element involved in defense and stress responsiveness
LsTCP7	TC-rich repeats	ATTCTCTAAC	1122	1131	cis-acting element involved in defense and stress responsiveness
LsTCP15	TATC-box	TATCCCA	155	162	cis-acting element involved in gibberellin-responsiveness
LsTCP21	TATC-box	TATCCCA	786	793	cis-acting element involved in gibberellin-responsiveness
LsTCP21	TATC-box	TATCCCA	1161	1168	cis-acting element involved in gibberellin-responsiveness
LsTCP22	TATC-box	TATCCCA	885	892	cis-acting element involved in gibberellin-responsiveness
LsTCP25	TATC-box	TATCCCA	394	401	cis-acting element involved in gibberellin-responsiveness
LsTCP27	TATC-box	TATCCCA	948	955	cis-acting element involved in gibberellin-responsiveness
LsTCP31	TATC-box	TATCCCA	1074	1081	cis-acting element involved in gibberellin-responsiveness
LsTCP16	ACE	CTAACGTATT	834	843	cis-acting element involved in light responsiveness
LsTCP22	ACE	GCGACGTACC	1679	1688	cis-acting element involved in light responsiveness
LsTCP26	ACE	CTAACGTATT	1119	1128	cis-acting element involved in light responsiveness
LsTCP7	ACE	CTAACGTATT	1327	1336	cis-acting element involved in light responsiveness
LsTCP9	ACE	CTAACGTATT	1814	1823	cis-acting element involved in light responsiveness
LsTCP10	LTR	CCGAAA	1345	1351	cis-acting element involved in low-temperature responsiveness
LsTCP14	LTR	CCGAAA	206	212	cis-acting element involved in low-temperature responsiveness
LsTCP15	LTR	CCGAAA	252	258	cis-acting element involved in low-temperature responsiveness
LsTCP16	LTR	CCGAAA	1304	1310	cis-acting element involved in low-temperature responsiveness
LsTCP19	LTR	CCGAAA	1237	1243	cis-acting element involved in low-temperature responsiveness
LsTCP20	LTR	CCGAAA	259	265	cis-acting element involved in low-temperature responsiveness
LsTCP20	LTR	CCGAAA	287	293	cis-acting element involved in low-temperature responsiveness
LsTCP21	LTR	CCGAAA	315	321	cis-acting element involved in low-temperature responsiveness
LsTCP21	LTR	CCGAAA	340	346	cis-acting element involved in low-temperature responsiveness
LsTCP28	LTR	CCGAAA	1721	1727	cis-acting element involved in low-temperature responsiveness
LsTCP3	LTR	CCGAAA	1012	1018	cis-acting element involved in low-temperature responsiveness
LsTCP30	LTR	CCGAAA	718	724	cis-acting element involved in low-temperature responsiveness
LsTCP32	LTR	CCGAAA	914	920	cis-acting element involved in low-temperature responsiveness
LsTCP4	LTR	CCGAAA	839	845	cis-acting element involved in low-temperature responsiveness
LsTCP7	LTR	CCGAAA	1056	1062	cis-acting element involved in low-temperature responsiveness
LsTCP9	LTR	CCGAAA	830	836	cis-acting element involved in low-temperature responsiveness
LsTCP14	Unnamed_1	GGATTTTACAGT	296	307	cis-acting element involved in phytochrome down-regulation expression
LsTCP25	Unnamed_1	GGATTTTACAGT	883	894	cis-acting element involved in phytochrome down-regulation expression
LsTCP10	TCA-element	CCATCTTTTT	1439	1448	cis-acting element involved in salicylic acid responsiveness
LsTCP12	TCA-element	CCATCTTTTT	1756	1765	cis-acting element involved in salicylic acid responsiveness
LsTCP14	TCA-element	CCATCTTTTT	1332	1341	cis-acting element involved in salicylic acid responsiveness
LsTCP17	TCA-element	CCATCTTTTT	872	881	cis-acting element involved in salicylic acid responsiveness
LsTCP18	TCA-element	TCAGAAGAGG	1853	1862	cis-acting element involved in salicylic acid responsiveness
LsTCP2	TCA-element	CCATCTTTTT	968	977	cis-acting element involved in salicylic acid responsiveness
LsTCP20	SARE	TTCGACCATCTT	280	291	cis-acting element involved in salicylic acid responsiveness
LsTCP20	TCA-element	CCATCTTTTT	277	286	cis-acting element involved in salicylic acid responsiveness
LsTCP22	TCA-element	CCATCTTTTT	217	226	cis-acting element involved in salicylic acid responsiveness
LsTCP22	TCA-element	CCATCTTTTT	1702	1711	cis-acting element involved in salicylic acid responsiveness
LsTCP22	TCA-element	CCATCTTTTT	1802	1811	cis-acting element involved in salicylic acid responsiveness
LsTCP22	TCA-element	CCATCTTTTT	1847	1856	cis-acting element involved in salicylic acid responsiveness
LsTCP23	TCA-element	CCATCTTTTT	364	373	cis-acting element involved in salicylic acid responsiveness
LsTCP23	TCA-element	CCATCTTTTT	533	542	cis-acting element involved in salicylic acid responsiveness
LsTCP31	TCA-element	CCATCTTTTT	581	590	cis-acting element involved in salicylic acid responsiveness
LsTCP31	TCA-element	CCATCTTTTT	823	832	cis-acting element involved in salicylic acid responsiveness
LsTCP32	TCA-element	TCAGAAGAGG	792	801	cis-acting element involved in salicylic acid responsiveness
LsTCP4	TCA-element	CCATCTTTTT	1319	1329	cis-acting element involved in salicylic acid responsiveness
LsTCP7	TCA-element	TCAGAAGAGG	910	919	cis-acting element involved in salicylic acid responsiveness
LsTCP8	TCA-element	CCATCTTTTT	1948	1957	cis-acting element involved in salicylic acid responsiveness
LsTCP10	ABRE	ACGTG	93	98	cis-acting element involved in the abscisic acid responsiveness
LsTCP10	ABRE	TACGTGTC	988	996	cis-acting element involved in the abscisic acid responsiveness
LsTCP10	ABRE	ACGTG	990	995	cis-acting element involved in the abscisic acid responsiveness
LsTCP10	ABRE	ACGTG	1691	1696	cis-acting element involved in the abscisic acid responsiveness
LsTCP11	ABRE	ACGTG	388	393	cis-acting element involved in the abscisic acid responsiveness
LsTCP12	ABRE	CGTACGTGCA	1506	1515	cis-acting element involved in the abscisic acid responsiveness
LsTCP12	ABRE	ACGTG	1508	1513	cis-acting element involved in the abscisic acid responsiveness
LsTCP14	ABRE	ACGTG	518	523	cis-acting element involved in the abscisic acid responsiveness
LsTCP17	ABRE	CGTACGTGCA	751	760	cis-acting element involved in the abscisic acid responsiveness
LsTCP17	ABRE	ACGTG	754	759	cis-acting element involved in the abscisic acid responsiveness
LsTCP17	ABRE	GCAACGTGTC	1707	1716	cis-acting element involved in the abscisic acid responsiveness
LsTCP17	ABRE	CACGTG	1709	1715	cis-acting element involved in the abscisic acid responsiveness
LsTCP17	ABRE	ACGTG	1710	1715	cis-acting element involved in the abscisic acid responsiveness
LsTCP18	ABRE	ACGTG	1606	1611	cis-acting element involved in the abscisic acid responsiveness
LsTCP19	ABRE	CGTACGTGCA	1878	1887	cis-acting element involved in the abscisic acid responsiveness
LsTCP19	ABRE	ACGTG	1916	1921	cis-acting element involved in the abscisic acid responsiveness
LsTCP2	ABRE	ACGTG	410	415	cis-acting element involved in the abscisic acid responsiveness
LsTCP20	ABRE	ACGTG	535	540	cis-acting element involved in the abscisic acid responsiveness
LsTCP20	ABRE	ACGTG	1792	1797	cis-acting element involved in the abscisic acid responsiveness
LsTCP21	ABRE	ACGTG	1633	1638	cis-acting element involved in the abscisic acid responsiveness
LsTCP22	ABRE	ACGTG	817	822	cis-acting element involved in the abscisic acid responsiveness
LsTCP22	ABRE	CACGTG	1688	1694	cis-acting element involved in the abscisic acid responsiveness
LsTCP22	ABRE	ACGTG	1689	1694	cis-acting element involved in the abscisic acid responsiveness
LsTCP23	ABRE	ACGTG	611	616	cis-acting element involved in the abscisic acid responsiveness
LsTCP23	ABRE	ACGTG	1275	1280	cis-acting element involved in the abscisic acid responsiveness
LsTCP23	ABRE	ACGTG	1561	1566	cis-acting element involved in the abscisic acid responsiveness
LsTCP24	ABRE	ACGTG	948	953	cis-acting element involved in the abscisic acid responsiveness
LsTCP24	ABRE	ACGTG	1631	1636	cis-acting element involved in the abscisic acid responsiveness
LsTCP25	ABRE	CACGTG	1146	1152	cis-acting element involved in the abscisic acid responsiveness
LsTCP25	ABRE	ACGTG	1147	1152	cis-acting element involved in the abscisic acid responsiveness
LsTCP27	ABRE	ACGTG	313	318	cis-acting element involved in the abscisic acid responsiveness
LsTCP27	ABRE	ACGTG	380	385	cis-acting element involved in the abscisic acid responsiveness
LsTCP27	ABRE	ACGTG	402	407	cis-acting element involved in the abscisic acid responsiveness
LsTCP29	ABRE	CACGTG	1467	1473	cis-acting element involved in the abscisic acid responsiveness
LsTCP29	ABRE	ACGTG	1468	1473	cis-acting element involved in the abscisic acid responsiveness
LsTCP30	ABRE	ACGTG	100	105	cis-acting element involved in the abscisic acid responsiveness
LsTCP30	ABRE	ACGTG	1792	1797	cis-acting element involved in the abscisic acid responsiveness
LsTCP32	ABRE	ACGTG	382	387	cis-acting element involved in the abscisic acid responsiveness
LsTCP32	ABRE	GACACGTGGC	1653	1662	cis-acting element involved in the abscisic acid responsiveness
LsTCP32	ABRE	CACGTG	1655	1661	cis-acting element involved in the abscisic acid responsiveness
LsTCP32	ABRE	ACGTG	1656	1661	cis-acting element involved in the abscisic acid responsiveness
LsTCP33	ABRE	CACGTG	385	391	cis-acting element involved in the abscisic acid responsiveness
LsTCP33	ABRE	ACGTG	386	391	cis-acting element involved in the abscisic acid responsiveness
LsTCP4	ABRE	ACGTG	1675	1680	cis-acting element involved in the abscisic acid responsiveness
LsTCP4	ABRE	ACGTG	1729	1734	cis-acting element involved in the abscisic acid responsiveness
LsTCP5	ABRE	ACGTG	401	406	cis-acting element involved in the abscisic acid responsiveness
LsTCP5	ABRE	ACGTG	1275	1280	cis-acting element involved in the abscisic acid responsiveness
LsTCP6	ABRE	ACGTG	124	129	cis-acting element involved in the abscisic acid responsiveness
LsTCP6	ABRE	ACGTG	1665	1670	cis-acting element involved in the abscisic acid responsiveness
LsTCP6	ABRE	CACGTG	1679	1685	cis-acting element involved in the abscisic acid responsiveness
LsTCP6	ABRE	ACGTG	1680	1685	cis-acting element involved in the abscisic acid responsiveness
LsTCP15	A-box	CCGTCC	430	436	cis-acting regulatory element
LsTCP31	A-box	CCGTCC	1856	1862	cis-acting regulatory element
LsTCP1	ARE	AAACCA	1231	1237	cis-acting regulatory element essential for the anaerobic induction
LsTCP1	ARE	AAACCA	1353	1359	cis-acting regulatory element essential for the anaerobic induction
LsTCP1	ARE	AAACCA	1573	1579	cis-acting regulatory element essential for the anaerobic induction
LsTCP10	ARE	AAACCA	1793	1799	cis-acting regulatory element essential for the anaerobic induction
LsTCP10	ARE	AAACCA	1798	1804	cis-acting regulatory element essential for the anaerobic induction
LsTCP10	ARE	AAACCA	1964	1970	cis-acting regulatory element essential for the anaerobic induction
LsTCP11	ARE	AAACCA	1191	1197	cis-acting regulatory element essential for the anaerobic induction
LsTCP11	ARE	AAACCA	1395	1401	cis-acting regulatory element essential for the anaerobic induction
LsTCP12	ARE	AAACCA	269	275	cis-acting regulatory element essential for the anaerobic induction
LsTCP12	ARE	AAACCA	586	592	cis-acting regulatory element essential for the anaerobic induction
LsTCP12	ARE	AAACCA	679	685	cis-acting regulatory element essential for the anaerobic induction
LsTCP14	ARE	AAACCA	772	778	cis-acting regulatory element essential for the anaerobic induction
LsTCP14	ARE	AAACCA	1541	1547	cis-acting regulatory element essential for the anaerobic induction
LsTCP15	ARE	AAACCA	66	72	cis-acting regulatory element essential for the anaerobic induction
LsTCP15	ARE	AAACCA	448	454	cis-acting regulatory element essential for the anaerobic induction
LsTCP15	ARE	AAACCA	730	736	cis-acting regulatory element essential for the anaerobic induction
LsTCP15	ARE	AAACCA	1206	1212	cis-acting regulatory element essential for the anaerobic induction
LsTCP16	ARE	AAACCA	956	962	cis-acting regulatory element essential for the anaerobic induction
LsTCP16	ARE	AAACCA	1194	1200	cis-acting regulatory element essential for the anaerobic induction
LsTCP18	ARE	AAACCA	1269	1275	cis-acting regulatory element essential for the anaerobic induction
LsTCP19	ARE	AAACCA	64	70	cis-acting regulatory element essential for the anaerobic induction
LsTCP19	ARE	AAACCA	1271	1277	cis-acting regulatory element essential for the anaerobic induction
LsTCP19	ARE	AAACCA	1638	1644	cis-acting regulatory element essential for the anaerobic induction
LsTCP19	ARE	AAACCA	1765	1771	cis-acting regulatory element essential for the anaerobic induction
LsTCP2	ARE	AAACCA	162	168	cis-acting regulatory element essential for the anaerobic induction
LsTCP2	ARE	AAACCA	631	637	cis-acting regulatory element essential for the anaerobic induction
LsTCP2	ARE	AAACCA	1735	1741	cis-acting regulatory element essential for the anaerobic induction
LsTCP2	ARE	AAACCA	1779	1785	cis-acting regulatory element essential for the anaerobic induction
LsTCP21	ARE	AAACCA	374	380	cis-acting regulatory element essential for the anaerobic induction
LsTCP21	ARE	AAACCA	416	422	cis-acting regulatory element essential for the anaerobic induction
LsTCP21	ARE	AAACCA	1277	1283	cis-acting regulatory element essential for the anaerobic induction
LsTCP21	ARE	AAACCA	1659	1665	cis-acting regulatory element essential for the anaerobic induction
LsTCP21	ARE	AAACCA	1929	1935	cis-acting regulatory element essential for the anaerobic induction
LsTCP22	ARE	AAACCA	230	236	cis-acting regulatory element essential for the anaerobic induction
LsTCP23	ARE	AAACCA	281	287	cis-acting regulatory element essential for the anaerobic induction
LsTCP23	ARE	AAACCA	1108	1114	cis-acting regulatory element essential for the anaerobic induction
LsTCP23	ARE	AAACCA	1231	1237	cis-acting regulatory element essential for the anaerobic induction
LsTCP25	ARE	AAACCA	1002	1008	cis-acting regulatory element essential for the anaerobic induction
LsTCP25	ARE	AAACCA	1581	1587	cis-acting regulatory element essential for the anaerobic induction
LsTCP26	ARE	AAACCA	63	69	cis-acting regulatory element essential for the anaerobic induction
LsTCP26	ARE	AAACCA	1229	1235	cis-acting regulatory element essential for the anaerobic induction
LsTCP28	ARE	AAACCA	771	777	cis-acting regulatory element essential for the anaerobic induction
LsTCP29	ARE	AAACCA	1349	1355	cis-acting regulatory element essential for the anaerobic induction
LsTCP3	ARE	AAACCA	293	299	cis-acting regulatory element essential for the anaerobic induction
LsTCP31	ARE	AAACCA	250	256	cis-acting regulatory element essential for the anaerobic induction
LsTCP31	ARE	AAACCA	401	407	cis-acting regulatory element essential for the anaerobic induction
LsTCP31	ARE	AAACCA	500	506	cis-acting regulatory element essential for the anaerobic induction
LsTCP31	ARE	AAACCA	1322	1328	cis-acting regulatory element essential for the anaerobic induction
LsTCP32	ARE	AAACCA	895	901	cis-acting regulatory element essential for the anaerobic induction
LsTCP32	ARE	AAACCA	1007	1013	cis-acting regulatory element essential for the anaerobic induction
LsTCP32	ARE	AAACCA	1622	1628	cis-acting regulatory element essential for the anaerobic induction
LsTCP32	ARE	AAACCA	1687	1693	cis-acting regulatory element essential for the anaerobic induction
LsTCP33	ARE	AAACCA	757	763	cis-acting regulatory element essential for the anaerobic induction
LsTCP33	ARE	AAACCA	1395	1401	cis-acting regulatory element essential for the anaerobic induction
LsTCP33	ARE	AAACCA	1648	1654	cis-acting regulatory element essential for the anaerobic induction
LsTCP33	ARE	AAACCA	1679	1685	cis-acting regulatory element essential for the anaerobic induction
LsTCP33	ARE	AAACCA	1842	1848	cis-acting regulatory element essential for the anaerobic induction
LsTCP33	ARE	AAACCA	1847	1853	cis-acting regulatory element essential for the anaerobic induction
LsTCP4	ARE	AAACCA	1896	1902	cis-acting regulatory element essential for the anaerobic induction
LsTCP5	ARE	AAACCA	1580	1586	cis-acting regulatory element essential for the anaerobic induction
LsTCP5	ARE	AAACCA	1629	1635	cis-acting regulatory element essential for the anaerobic induction
LsTCP6	ARE	AAACCA	23	29	cis-acting regulatory element essential for the anaerobic induction
LsTCP6	ARE	AAACCA	713	719	cis-acting regulatory element essential for the anaerobic induction
LsTCP6	ARE	AAACCA	1403	1409	cis-acting regulatory element essential for the anaerobic induction
LsTCP7	ARE	AAACCA	523	529	cis-acting regulatory element essential for the anaerobic induction
LsTCP7	ARE	AAACCA	594	600	cis-acting regulatory element essential for the anaerobic induction
LsTCP7	ARE	AAACCA	963	969	cis-acting regulatory element essential for the anaerobic induction
LsTCP8	ARE	AAACCA	842	848	cis-acting regulatory element essential for the anaerobic induction
LsTCP9	ARE	AAACCA	538	544	cis-acting regulatory element essential for the anaerobic induction
LsTCP9	ARE	AAACCA	1861	1867	cis-acting regulatory element essential for the anaerobic induction
LsTCP9	ARE	AAACCA	1965	1971	cis-acting regulatory element essential for the anaerobic induction
LsTCP21	AuxRR-core	GGTCCAT	763	770	Auxin-responsive element
LsTCP23	AuxRR-core	GGTCCAT	1917	1924	Auxin-responsive element
LsTCP27	AuxRR-core	GGTCCAT	971	978	Auxin-responsive element
LsTCP32	AuxRR-core	GGTCCAT	1884	1891	Auxin-responsive element
LsTCP22	circadian	CAAAGATATC	572	581	cis-acting regulatory element involved in circadian control
LsTCP22	circadian	CAAAGATATC	1233	1242	cis-acting regulatory element involved in circadian control
LsTCP25	circadian	CAAAGATATC	397	406	cis-acting regulatory element involved in circadian control
LsTCP25	circadian	CAAAGATATC	622	631	cis-acting regulatory element involved in circadian control
LsTCP25	circadian	CAAAGATATC	1903	1912	cis-acting regulatory element involved in circadian control
LsTCP32	circadian	CAAAGATATC	1229	1238	cis-acting regulatory element involved in circadian control
LsTCP4	circadian	CAAAGATATC	1070	1079	cis-acting regulatory element involved in circadian control
LsTCP8	circadian	CAAAGATATC	1588	1597	cis-acting regulatory element involved in circadian control
LsTCP10	G-Box	CACGTT	93	99	cis-acting regulatory element involved in light responsiveness
LsTCP10	G-box	CACGAC	113	119	cis-acting regulatory element involved in light responsiveness
LsTCP10	G-box	TAACACGTAG	987	996	cis-acting regulatory element involved in light responsiveness
LsTCP10	G-box	TACGTG	990	996	cis-acting regulatory element involved in light responsiveness
LsTCP10	G-box	CACGTC	1690	1696	cis-acting regulatory element involved in light responsiveness
LsTCP10	G-box	CACGAC	1983	1989	cis-acting regulatory element involved in light responsiveness
LsTCP11	G-box	TACGTG	387	393	cis-acting regulatory element involved in light responsiveness
LsTCP12	G-box	TACGTG	1508	1514	cis-acting regulatory element involved in light responsiveness
LsTCP14	G-Box	CACGTT	518	524	cis-acting regulatory element involved in light responsiveness
LsTCP17	G-box	TACGTG	753	759	cis-acting regulatory element involved in light responsiveness
LsTCP17	G-box	tgACACGTGGCA	1706	1717	cis-acting regulatory element involved in light responsiveness
LsTCP17	G-box	ACACGTGGC	1708	1717	cis-acting regulatory element involved in light responsiveness
LsTCP17	G-box	CACGTG	1709	1715	cis-acting regulatory element involved in light responsiveness
LsTCP17	G-Box	CACGTG	1709	1715	cis-acting regulatory element involved in light responsiveness
LsTCP18	G-Box	TCCACATGGCA	1275	1285	cis-acting regulatory element involved in light responsiveness
LsTCP18	G-box	CACGTC	1605	1611	cis-acting regulatory element involved in light responsiveness
LsTCP19	G-box	TACGTG	1916	1922	cis-acting regulatory element involved in light responsiveness
LsTCP2	G-box	TACGTG	410	416	cis-acting regulatory element involved in light responsiveness
LsTCP20	G-Box	CACGTT	1791	1797	cis-acting regulatory element involved in light responsiveness
LsTCP20	G-box	TACGTG	535	541	cis-acting regulatory element involved in light responsiveness
LsTCP20	G-box	CACGAC	984	990	cis-acting regulatory element involved in light responsiveness
LsTCP21	G-Box	CACGTT	1633	1639	cis-acting regulatory element involved in light responsiveness
LsTCP22	G-box	CACGAC	687	693	cis-acting regulatory element involved in light responsiveness
LsTCP22	G-box	CACGTC	816	822	cis-acting regulatory element involved in light responsiveness
LsTCP22	G-box	CACGTG	1688	1694	cis-acting regulatory element involved in light responsiveness
LsTCP22	G-box	CACGAC	1830	1836	cis-acting regulatory element involved in light responsiveness
LsTCP22	G-Box	CACGTG	1688	1694	cis-acting regulatory element involved in light responsiveness
LsTCP23	G-box	TAAACGTG	1272	1280	cis-acting regulatory element involved in light responsiveness
LsTCP23	G-box	CACGTC	1560	1566	cis-acting regulatory element involved in light responsiveness
LsTCP23	G-Box	CACGTT	611	617	cis-acting regulatory element involved in light responsiveness
LsTCP23	G-Box	CACGTT	1274	1280	cis-acting regulatory element involved in light responsiveness
LsTCP24	G-box	ACACGTG(G/t)CACC	929	939.5	cis-acting regulatory element involved in light responsiveness
LsTCP24	G-box	TACGTG	947	953	cis-acting regulatory element involved in light responsiveness
LsTCP24	G-Box	CACGTT	1630	1636	cis-acting regulatory element involved in light responsiveness
LsTCP25	G-box	CACGTG	1146	1152	cis-acting regulatory element involved in light responsiveness
LsTCP25	G-Box	CACGTG	1146	1152	cis-acting regulatory element involved in light responsiveness
LsTCP26	G-box	CACGAC	960	966	cis-acting regulatory element involved in light responsiveness
LsTCP26	G-Box	TCCACATGGCA	50	60	cis-acting regulatory element involved in light responsiveness
LsTCP27	G-box	CACGTC	313	319	cis-acting regulatory element involved in light responsiveness
LsTCP27	G-box	CACGAC	316	322	cis-acting regulatory element involved in light responsiveness
LsTCP27	G-box	CACGAC	335	341	cis-acting regulatory element involved in light responsiveness
LsTCP27	G-box	CACGTC	402	408	cis-acting regulatory element involved in light responsiveness
LsTCP27	G-box	CACGAC	1621	1627	cis-acting regulatory element involved in light responsiveness
LsTCP27	G-Box	CACGTT	380	386	cis-acting regulatory element involved in light responsiveness
LsTCP28	G-box	ACACGTG(G/t)CACC	1369	1379.5	cis-acting regulatory element involved in light responsiveness
LsTCP29	G-box	CACGTG	1467	1473	cis-acting regulatory element involved in light responsiveness
LsTCP29	G-Box	CACGTG	1467	1473	cis-acting regulatory element involved in light responsiveness
LsTCP30	G-Box	CACGTT	100	106	cis-acting regulatory element involved in light responsiveness
LsTCP30	G-box	TACGTG	1792	1798	cis-acting regulatory element involved in light responsiveness
LsTCP32	G-box	TACGTG	381	387	cis-acting regulatory element involved in light responsiveness
LsTCP32	G-box	ACACGTGT	1654	1662	cis-acting regulatory element involved in light responsiveness
LsTCP32	G-box	CACGTG	1655	1661	cis-acting regulatory element involved in light responsiveness
LsTCP32	G-Box	CACGTG	1655	1661	cis-acting regulatory element involved in light responsiveness
LsTCP33	G-Box	CACGTG	385	391	cis-acting regulatory element involved in light responsiveness
LsTCP33	G-box	CACGAC	343	349	cis-acting regulatory element involved in light responsiveness
LsTCP33	G-box	CACGTG	385	391	cis-acting regulatory element involved in light responsiveness
LsTCP4	G-Box	CACGTT	1729	1735	cis-acting regulatory element involved in light responsiveness
LsTCP4	G-box	TACGTG	1675	1681	cis-acting regulatory element involved in light responsiveness
LsTCP5	G-Box	CACGTT	401	407	cis-acting regulatory element involved in light responsiveness
LsTCP5	G-Box	CACGTT	1275	1281	cis-acting regulatory element involved in light responsiveness
LsTCP5	G-box	TAAACGTG	1275	1283	cis-acting regulatory element involved in light responsiveness
LsTCP6	G-box	CACGTC	123	129	cis-acting regulatory element involved in light responsiveness
LsTCP6	G-box	TACGTG	1664	1670	cis-acting regulatory element involved in light responsiveness
LsTCP6	G-box	ACACGTGT	1678	1686	cis-acting regulatory element involved in light responsiveness
LsTCP6	G-box	CACGTG	1679	1685	cis-acting regulatory element involved in light responsiveness
LsTCP6	G-Box	TCCACATGGCA	1130	1140	cis-acting regulatory element involved in light responsiveness
LsTCP6	G-Box	CACGTG	1679	1685	cis-acting regulatory element involved in light responsiveness
LsTCP9	G-box	GCCACGTGGA	52	61	cis-acting regulatory element involved in light responsiveness
LsTCP9	G-box	CACGAC	750	756	cis-acting regulatory element involved in light responsiveness
LsTCP9	G-box	CACGAC	1701	1707	cis-acting regulatory element involved in light responsiveness
LsTCP19	RY-element	CATGCATG	1703	1711	cis-acting regulatory element involved in seed-specific regulation
LsTCP19	RY-element	CATGCATG	1882	1890	cis-acting regulatory element involved in seed-specific regulation
LsTCP21	RY-element	CATGCATG	756	764	cis-acting regulatory element involved in seed-specific regulation
LsTCP5	RY-element	CATGCATG	1564	1572	cis-acting regulatory element involved in seed-specific regulation
LsTCP10	CGTCA-motif	CGTCA	543	548	cis-acting regulatory element involved in the MeJA-responsiveness
LsTCP10	CGTCA-motif	CGTCA	862	867	cis-acting regulatory element involved in the MeJA-responsiveness
LsTCP10	CGTCA-motif	CGTCA	1033	1038	cis-acting regulatory element involved in the MeJA-responsiveness
LsTCP10	CGTCA-motif	CGTCA	1689	1694	cis-acting regulatory element involved in the MeJA-responsiveness
LsTCP10	TGACG-motif	TGACG	543	548	cis-acting regulatory element involved in the MeJA-responsiveness
LsTCP10	TGACG-motif	TGACG	862	867	cis-acting regulatory element involved in the MeJA-responsiveness
LsTCP10	TGACG-motif	TGACG	1033	1038	cis-acting regulatory element involved in the MeJA-responsiveness
LsTCP10	TGACG-motif	TGACG	1689	1694	cis-acting regulatory element involved in the MeJA-responsiveness
LsTCP11	TGACG-motif	TGACG	691	696	cis-acting regulatory element involved in the MeJA-responsiveness
LsTCP11	TGACG-motif	TGACG	834	839	cis-acting regulatory element involved in the MeJA-responsiveness
LsTCP11	CGTCA-motif	CGTCA	691	696	cis-acting regulatory element involved in the MeJA-responsiveness
LsTCP11	CGTCA-motif	CGTCA	834	839	cis-acting regulatory element involved in the MeJA-responsiveness
LsTCP13	TGACG-motif	TGACG	1590	1595	cis-acting regulatory element involved in the MeJA-responsiveness
LsTCP13	CGTCA-motif	CGTCA	1590	1595	cis-acting regulatory element involved in the MeJA-responsiveness
LsTCP14	TGACG-motif	TGACG	112	117	cis-acting regulatory element involved in the MeJA-responsiveness
LsTCP14	TGACG-motif	TGACG	552	557	cis-acting regulatory element involved in the MeJA-responsiveness
LsTCP14	CGTCA-motif	CGTCA	112	117	cis-acting regulatory element involved in the MeJA-responsiveness
LsTCP14	CGTCA-motif	CGTCA	552	557	cis-acting regulatory element involved in the MeJA-responsiveness
LsTCP16	CGTCA-motif	CGTCA	888	893	cis-acting regulatory element involved in the MeJA-responsiveness
LsTCP16	TGACG-motif	TGACG	888	893	cis-acting regulatory element involved in the MeJA-responsiveness
LsTCP17	TGACG-motif	TGACG	1629	1634	cis-acting regulatory element involved in the MeJA-responsiveness
LsTCP17	TGACG-motif	TGACG	1648	1653	cis-acting regulatory element involved in the MeJA-responsiveness
LsTCP17	CGTCA-motif	CGTCA	1629	1634	cis-acting regulatory element involved in the MeJA-responsiveness
LsTCP17	CGTCA-motif	CGTCA	1648	1653	cis-acting regulatory element involved in the MeJA-responsiveness
LsTCP19	CGTCA-motif	CGTCA	1909	1914	cis-acting regulatory element involved in the MeJA-responsiveness
LsTCP19	TGACG-motif	TGACG	1909	1914	cis-acting regulatory element involved in the MeJA-responsiveness
LsTCP20	TGACG-motif	TGACG	1285	1290	cis-acting regulatory element involved in the MeJA-responsiveness
LsTCP20	CGTCA-motif	CGTCA	1285	1290	cis-acting regulatory element involved in the MeJA-responsiveness
LsTCP22	CGTCA-motif	CGTCA	400	405	cis-acting regulatory element involved in the MeJA-responsiveness
LsTCP22	TGACG-motif	TGACG	400	405	cis-acting regulatory element involved in the MeJA-responsiveness
LsTCP24	TGACG-motif	TGACG	198	203	cis-acting regulatory element involved in the MeJA-responsiveness
LsTCP24	TGACG-motif	TGACG	444	449	cis-acting regulatory element involved in the MeJA-responsiveness
LsTCP24	TGACG-motif	TGACG	614	619	cis-acting regulatory element involved in the MeJA-responsiveness
LsTCP24	TGACG-motif	TGACG	679	684	cis-acting regulatory element involved in the MeJA-responsiveness
LsTCP24	CGTCA-motif	CGTCA	198	203	cis-acting regulatory element involved in the MeJA-responsiveness
LsTCP24	CGTCA-motif	CGTCA	444	449	cis-acting regulatory element involved in the MeJA-responsiveness
LsTCP24	CGTCA-motif	CGTCA	614	619	cis-acting regulatory element involved in the MeJA-responsiveness
LsTCP24	CGTCA-motif	CGTCA	679	684	cis-acting regulatory element involved in the MeJA-responsiveness
LsTCP25	CGTCA-motif	CGTCA	8	13	cis-acting regulatory element involved in the MeJA-responsiveness
LsTCP25	CGTCA-motif	CGTCA	986	991	cis-acting regulatory element involved in the MeJA-responsiveness
LsTCP25	TGACG-motif	TGACG	8	13	cis-acting regulatory element involved in the MeJA-responsiveness
LsTCP25	TGACG-motif	TGACG	986	991	cis-acting regulatory element involved in the MeJA-responsiveness
LsTCP27	TGACG-motif	TGACG	404	409	cis-acting regulatory element involved in the MeJA-responsiveness
LsTCP27	CGTCA-motif	CGTCA	404	409	cis-acting regulatory element involved in the MeJA-responsiveness
LsTCP33	CGTCA-motif	CGTCA	425	430	cis-acting regulatory element involved in the MeJA-responsiveness
LsTCP33	TGACG-motif	TGACG	425	430	cis-acting regulatory element involved in the MeJA-responsiveness
LsTCP5	CGTCA-motif	CGTCA	1156	1161	cis-acting regulatory element involved in the MeJA-responsiveness
LsTCP5	TGACG-motif	TGACG	1156	1161	cis-acting regulatory element involved in the MeJA-responsiveness
LsTCP6	CGTCA-motif	CGTCA	604	609	cis-acting regulatory element involved in the MeJA-responsiveness
LsTCP6	TGACG-motif	TGACG	604	609	cis-acting regulatory element involved in the MeJA-responsiveness
LsTCP8	TGACG-motif	TGACG	1257	1262	cis-acting regulatory element involved in the MeJA-responsiveness
LsTCP8	CGTCA-motif	CGTCA	1257	1262	cis-acting regulatory element involved in the MeJA-responsiveness
LsTCP9	TGACG-motif	TGACG	486	491	cis-acting regulatory element involved in the MeJA-responsiveness
LsTCP9	CGTCA-motif	CGTCA	486	491	cis-acting regulatory element involved in the MeJA-responsiveness
LsTCP11	O2-site	GATGA(C/T)(A/G)TG(A/G)	623	631	cis-acting regulatory element involved in zein metabolism regulation
LsTCP11	O2-site	GATGACATGG	631	640	cis-acting regulatory element involved in zein metabolism regulation
LsTCP14	O2-site	GATGATGTGG	474	483	cis-acting regulatory element involved in zein metabolism regulation
LsTCP14	O2-site	GTTGACGTGA	549	558	cis-acting regulatory element involved in zein metabolism regulation
LsTCP15	O2-site	GATGATGTGG	1126	1135	cis-acting regulatory element involved in zein metabolism regulation
LsTCP21	O2-site	GATGATGTGG	367	376	cis-acting regulatory element involved in zein metabolism regulation
LsTCP24	O2-site	GTTGACGTGA	442	451	cis-acting regulatory element involved in zein metabolism regulation
LsTCP25	O2-site	GATGATGTGG	1887	1896	cis-acting regulatory element involved in zein metabolism regulation
LsTCP3	O2-site	GATGATGTGG	540	549	cis-acting regulatory element involved in zein metabolism regulation
LsTCP4	O2-site	GATGACATGG	1802	1811	cis-acting regulatory element involved in zein metabolism regulation
LsTCP11	CAT-box	GCCACT	1740	1746	cis-acting regulatory element related to meristem expression
LsTCP13	CAT-box	GCCACT	750	756	cis-acting regulatory element related to meristem expression
LsTCP13	CAT-box	GCCACT	1124	1130	cis-acting regulatory element related to meristem expression
LsTCP16	CAT-box	GCCACT	1223	1229	cis-acting regulatory element related to meristem expression
LsTCP23	CAT-box	GCCACT	791	797	cis-acting regulatory element related to meristem expression
LsTCP23	CAT-box	GCCACT	845	851	cis-acting regulatory element related to meristem expression
LsTCP29	CAT-box	GCCACT	1474	1480	cis-acting regulatory element related to meristem expression
LsTCP3	CAT-box	GCCACT	1715	1721	cis-acting regulatory element related to meristem expression
LsTCP31	CAT-box	GCCACT	1945	1951	cis-acting regulatory element related to meristem expression
LsTCP4	CAT-box	GCCACT	1553	1559	cis-acting regulatory element related to meristem expression
LsTCP8	CAT-box	GCCACT	55	61	cis-acting regulatory element related to meristem expression
LsTCP8	CAT-box	GCCACT	1106	1112	cis-acting regulatory element related to meristem expression
LsTCP8	CAT-box	GCCACT	1119	1125	cis-acting regulatory element related to meristem expression
LsTCP8	CAT-box	GCCACT	1790	1796	cis-acting regulatory element related to meristem expression
LsTCP31	NON-box	AGATCGACG	710	719	cis-acting regulatory element related to meristem specific activation
LsTCP15	GCN4_motif	TGAGTCA	1448	1455	cis-regulatory element involved in endosperm expression
LsTCP17	GCN4_motif	TGAGTCA	1723	1730	cis-regulatory element involved in endosperm expression
LsTCP2	GCN4_motif	TGAGTCA	779	786	cis-regulatory element involved in endosperm expression
LsTCP5	GCN4_motif	TGAGTCA	846	853	cis-regulatory element involved in endosperm expression
LsTCP6	GCN4_motif	TGAGTCA	286	293	cis-regulatory element involved in endosperm expression
LsTCP8	GCN4_motif	TGAGTCA	1655	1662	cis-regulatory element involved in endosperm expression
LsTCP1	AT-rich sequence	TAAAATACT	361	370	element for maximal elicitor-mediated activation (2copies)
LsTCP15	AT-rich sequence	TAAAATACT	1407	1416	element for maximal elicitor-mediated activation (2copies)
LsTCP22	AT-rich sequence	TAAAATACT	408	417	element for maximal elicitor-mediated activation (2copies)
LsTCP30	AT-rich sequence	TAAAATACT	580	589	element for maximal elicitor-mediated activation (2copies)
LsTCP14	HD-Zip 1	CAAT(A/T)ATTG	1510	1518.5	element involved in differentiation of the palisade mesophyll cells
LsTCP15	HD-Zip 1	CAAT(A/T)ATTG	6	14	element involved in differentiation of the palisade mesophyll cells
LsTCP1	GARE-motif	TCTGTTG	1962	1969	gibberellin-responsive element
LsTCP17	P-box	CCTTTTG	183	190	gibberellin-responsive element
LsTCP2	P-box	CCTTTTG	1989	1996	gibberellin-responsive element
LsTCP2	GARE-motif	TCTGTTG	84	91	gibberellin-responsive element
LsTCP20	P-box	CCTTTTG	843	850	gibberellin-responsive element
LsTCP21	GARE-motif	TCTGTTG	1617	1624	gibberellin-responsive element
LsTCP21	P-box	CCTTTTG	199	206	gibberellin-responsive element
LsTCP23	P-box	CCTTTTG	1669	1676	gibberellin-responsive element
LsTCP27	P-box	CCTTTTG	131	138	gibberellin-responsive element
LsTCP3	P-box	CCTTTTG	815	822	gibberellin-responsive element
LsTCP3	P-box	CCTTTTG	1420	1427	gibberellin-responsive element
LsTCP32	GARE-motif	TCTGTTG	797	804	gibberellin-responsive element
LsTCP8	P-box	CCTTTTG	596	603	gibberellin-responsive element
LsTCP5	AACA_motif	TAACAAACTCCA	101	112	involved in endosperm-specific negative expression
LsTCP5	AACA_motif	TAACAAACTCCA	1416	1427	involved in endosperm-specific negative expression
LsTCP1	GT1-motif	GGTTAA	170	176	light responsive element
LsTCP1	GT1-motif	GGTTAAT	507	514	light responsive element
LsTCP10	GT1-motif	GGTTAA	7	13	light responsive element
LsTCP10	GT1-motif	GGTTAA	9	15	light responsive element
LsTCP10	GT1-motif	GGTTAA	191	197	light responsive element
LsTCP10	GT1-motif	GGTTAA	1538	1544	light responsive element
LsTCP10	GT1-motif	GGTTAA	1867	1873	light responsive element
LsTCP12	GT1-motif	GGTTAA	369	375	light responsive element
LsTCP12	GT1-motif	GGTTAA	1062	1068	light responsive element
LsTCP12	GT1-motif	GGTTAAT	1208	1215	light responsive element
LsTCP12	GT1-motif	GGTTAA	1209	1215	light responsive element
LsTCP13	GT1-motif	GGTTAA	1847	1853	light responsive element
LsTCP14	Sp1	GGGCGG	159	165	light responsive element
LsTCP14	Sp1	GGGCGG	313	319	light responsive element
LsTCP14	GT1-motif	GGTTAA	1391	1397	light responsive element
LsTCP15	GT1-motif	GGTTAAT	1337	1344	light responsive element
LsTCP15	GT1-motif	GGTTAA	1338	1344	light responsive element
LsTCP17	GT1-motif	GGTTAA	1401	1407	light responsive element
LsTCP17	GT1-motif	GGTTAA	1433	1439	light responsive element
LsTCP19	GT1-motif	GGTTAA	1241	1247	light responsive element
LsTCP19	GT1-motif	GGTTAA	1389	1395	light responsive element
LsTCP2	GT1-motif	GGTTAAT	1741	1748	light responsive element
LsTCP2	GT1-motif	GGTTAA	1742	1748	light responsive element
LsTCP21	GT1-motif	GGTTAAT	911	918	light responsive element
LsTCP21	GT1-motif	GGTTAA	912	918	light responsive element
LsTCP22	GT1-motif	GGTTAA	775	781	light responsive element
LsTCP22	3-AF1 binding site	TAAGAGAGGAA	1594	1604	light responsive element
LsTCP23	GT1-motif	GGTTAA	665	671	light responsive element
LsTCP23	3-AF1 binding site	TAAGAGAGGAA	1411	1421	light responsive element
LsTCP24	GT1-motif	GGTTAA	1325	1331	light responsive element
LsTCP24	GT1-motif	GTGTGTGAA	1957	1966	light responsive element
LsTCP26	GT1-motif	GGTTAAT	326	333	light responsive element
LsTCP26	GT1-motif	GGTTAA	327	333	light responsive element
LsTCP27	GT1-motif	GGTTAAT	1088	1095	light responsive element
LsTCP27	GT1-motif	GGTTAA	1089	1095	light responsive element
LsTCP27	GT1-motif	GGTTAA	1686	1692	light responsive element
LsTCP28	GT1-motif	GGTTAA	1260	1266	light responsive element
LsTCP28	GT1-motif	GGTTAA	1899	1905	light responsive element
LsTCP3	GT1-motif	GGTTAAT	967	974	light responsive element
LsTCP3	GT1-motif	GGTTAA	1637	1643	light responsive element
LsTCP30	GT1-motif	GGTTAAT	1584	1591	light responsive element
LsTCP30	GT1-motif	GGTTAA	1585	1591	light responsive element
LsTCP32	GT1-motif	GGTTAA	216	222	light responsive element
LsTCP32	GT1-motif	GGTTAA	1918	1924	light responsive element
LsTCP33	GT1-motif	GGTTAAT	960	967	light responsive element
LsTCP33	GT1-motif	GGTTAA	961	967	light responsive element
LsTCP33	GT1-motif	GGTTAA	1500	1506	light responsive element
LsTCP33	GT1-motif	GGTTAAT	1810	1817	light responsive element
LsTCP5	GT1-motif	GGTTAA	657	663	light responsive element
LsTCP5	GT1-motif	GGTTAA	1675	1681	light responsive element
LsTCP6	AAAC-motif	CAATCAAAACCT	1204	1215	light responsive element
LsTCP7	GT1-motif	GGTTAAT	773	780	light responsive element
LsTCP8	3-AF1 binding site	TAAGAGAGGAA	713	723	light responsive element
LsTCP10	MBS	CAACTG	1464	1470	MYB binding site involved in drought-inducibility
LsTCP12	MBS	CAACTG	19	25	MYB binding site involved in drought-inducibility
LsTCP13	MBS	CAACTG	1434	1440	MYB binding site involved in drought-inducibility
LsTCP15	MBS	CAACTG	987	993	MYB binding site involved in drought-inducibility
LsTCP16	MBS	CAACTG	1615	1621	MYB binding site involved in drought-inducibility
LsTCP19	MBS	CAACTG	1797	1803	MYB binding site involved in drought-inducibility
LsTCP20	MBS	CAACTG	808	814	MYB binding site involved in drought-inducibility
LsTCP21	MBS	CAACTG	835	841	MYB binding site involved in drought-inducibility
LsTCP22	MBS	CAACTG	827	833	MYB binding site involved in drought-inducibility
LsTCP23	MBS	CAACTG	97	103	MYB binding site involved in drought-inducibility
LsTCP23	MBS	CAACTG	741	747	MYB binding site involved in drought-inducibility
LsTCP24	MBS	CAACTG	716	722	MYB binding site involved in drought-inducibility
LsTCP25	MBS	CAACTG	1951	1957	MYB binding site involved in drought-inducibility
LsTCP28	MBS	CAACTG	689	695	MYB binding site involved in drought-inducibility
LsTCP28	MBS	CAACTG	1147	1153	MYB binding site involved in drought-inducibility
LsTCP3	MBS	CAACTG	1576	1582	MYB binding site involved in drought-inducibility
LsTCP3	MBS	CAACTG	1793	1799	MYB binding site involved in drought-inducibility
LsTCP31	MBS	CAACTG	184	190	MYB binding site involved in drought-inducibility
LsTCP31	MBS	CAACTG	1558	1564	MYB binding site involved in drought-inducibility
LsTCP33	MBS	CAACTG	99	105	MYB binding site involved in drought-inducibility
LsTCP6	MBS	CAACTG	6	12	MYB binding site involved in drought-inducibility
LsTCP8	MBS	CAACTG	1606	1612	MYB binding site involved in drought-inducibility
LsTCP8	MBS	CAACTG	1846	1852	MYB binding site involved in drought-inducibility
LsTCP9	MBS	CAACTG	1206	1212	MYB binding site involved in drought-inducibility
LsTCP9	MBS	CAACTG	1442	1448	MYB binding site involved in drought-inducibility
LsTCP19	MBSI	TTTTTACGGTTA	1234	1245	MYB binding site involved in flavonoid biosynthetic genes regulation
LsTCP2	MBSI	aaaAaaC(G/C)GTTA	1956	1966.5	MYB binding site involved in flavonoid biosynthetic genes regulation
LsTCP8	MBSI	aaaAaaC(G/C)GTTA	1740	1750.5	MYB binding site involved in flavonoid biosynthetic genes regulation
LsTCP1	MRE	AACCTAA	186	193	MYB binding site involved in light responsiveness
LsTCP1	MRE	AACCTAA	436	443	MYB binding site involved in light responsiveness
LsTCP1	MRE	AACCTAA	532	539	MYB binding site involved in light responsiveness
LsTCP10	MRE	AACCTAA	1018	1025	MYB binding site involved in light responsiveness
LsTCP11	MRE	AACCTAA	842	849	MYB binding site involved in light responsiveness
LsTCP15	MRE	AACCTAA	165	172	MYB binding site involved in light responsiveness
LsTCP15	MRE	AACCTAA	1193	1200	MYB binding site involved in light responsiveness
LsTCP17	MRE	AACCTAA	1850	1857	MYB binding site involved in light responsiveness
LsTCP19	MRE	AACCTAA	1406	1413	MYB binding site involved in light responsiveness
LsTCP21	MRE	AACCTAA	1170	1177	MYB binding site involved in light responsiveness
LsTCP23	MRE	AACCTAA	265	272	MYB binding site involved in light responsiveness
LsTCP23	MRE	AACCTAA	662	669	MYB binding site involved in light responsiveness
LsTCP25	MRE	AACCTAA	1864	1871	MYB binding site involved in light responsiveness
LsTCP32	MRE	AACCTAA	1301	1308	MYB binding site involved in light responsiveness
LsTCP33	MRE	AACCTAA	1019	1026	MYB binding site involved in light responsiveness
LsTCP10	CCAAT-box	CAACGG	1735	1741	MYBHv1 binding site
LsTCP11	CCAAT-box	CAACGG	59	65	MYBHv1 binding site
LsTCP11	CCAAT-box	CAACGG	83	89	MYBHv1 binding site
LsTCP16	CCAAT-box	CAACGG	1987	1993	MYBHv1 binding site
LsTCP20	CCAAT-box	CAACGG	1515	1521	MYBHv1 binding site
LsTCP23	CCAAT-box	CAACGG	1571	1577	MYBHv1 binding site
LsTCP31	CCAAT-box	CAACGG	1023	1029	MYBHv1 binding site
LsTCP32	CCAAT-box	CAACGG	1701	1707	MYBHv1 binding site
LsTCP5	CCAAT-box	CAACGG	191	197	MYBHv1 binding site
LsTCP17	WUN-motif	AAATTTCCT	561	570	wound-responsive element
LsTCP5	WUN-motif	AAATTTCCT	272	281	wound-responsive element
